# Innovative airborne DNA approach for monitoring honey bee foraging and health

**DOI:** 10.1101/2025.04.17.649222

**Authors:** Mateus Pepinelli, Alejandro José Biganzoli-Rangel, Katherine Lunn, Patrick Arteaga, Daniel Borges, Amro Zayed, Elizabeth L. Clare

## Abstract

Environmental DNA refers to genetic material collected from the environment and not directly from an organism of interest. It is best known as a tool in aquatic ecology but eDNA has been found associated with almost every substrate examined including soils, surfaces, and riding around on other animals. The collection of airborne eDNA is one of the most recent advances used to monitor a variety of organisms, including plants, animals, and microorganisms. Evidence suggests a high turnover rate providing a recent signal for the presence of DNA associated with an organism. Here, we test whether biological material carried in air in honey bee colonies can be used to evaluate recent foraging and colony health. We sampled air using purpose built “bee safe” filters operating for 5-6 hours at each colony and successfully recovered plant, fungal and microbial DNA from the air within honey bee colonies over a 3-week pilot period. From these data we identified the core honey bee microbiome and plant interaction data representing foraging behaviour. We calculated beta diversity to estimate the effects of apiary sites and sampling date on data recovery. We observed that variance in ITS data was more influenced by sampling date. Given that honey bees are generalist pollinators our ability to detect temporal signals in associated plant sequence data suggest this method opens new avenues into the ecological analysis of short term foraging behavior at the colony level. In comparison variance in microbial 16S sequencing data was more influenced by sampling location. As the assessment of colony health needs to be localized, spatial variance in these data indicate this may be an important tool in detecting infection. This pilot study demonstrates that colony air filtration has strong potential for the rapid screening of honey bee health and for the study of bee behaviour
