## Supplement 1 for "Innovative airborne DNA approach for monitoring honey bee foraging and health"

ITS-Plants
ASVs	Kingdom	Phylum	Class	Order	Family	Genus	Species	MP08	MP09	MP10	MP11	MP12	MP13	MP14	MP15	MP16	MP17	MP18	MP19	MP20	MP21	MP22	MP23	MP24	MPNeg
bc9e3d9229f2c075f492a35693ab3949	Viridiplantae	Streptophyta	Magnoliopsida	Fabales	Fabaceae	Vicia		0	0	0	4	0	6	0	0	0	0	0	4015	658	746	742	138	223	14
eca3d79633161e0f5bd94167f5a9b07b	Viridiplantae	Streptophyta	Magnoliopsida	Poales	Poaceae	Poa		0	0	4	0	0	0	0	0	0	0	0	590	157	689	515	432	422	12
179990e87d7f4af71b3cbb69863c6350	Viridiplantae	Streptophyta	Magnoliopsida	Caryophyllales	Caryophyllaceae	Cerastium		0	0	0	0	0	0	0	0	0	0	0	271	22	632	827	0	70	6
406edce6bb8365ab75d297f200dd3a85	Viridiplantae	Streptophyta	Magnoliopsida	Asterales	Asteraceae	Leucanthemum	vulgare	0	0	0	0	0	0	0	0	0	0	0	135	69	509	192	0	115	10
2467653564e524a43e77f672ae06bb75	Viridiplantae	Streptophyta	Magnoliopsida	Asterales	Asteraceae	Symphyotrichum		0	0	0	0	0	6	0	0	0	0	0	133	105	741	259	48	162	12
b79c030253b0ceabc570b7aaf1bc8cdf	Viridiplantae	Streptophyta	Magnoliopsida	Asterales	Asteraceae	Solidago	brendae	28	0	0	0	0	0	0	150	0	8	0	86	75	524	186	55	127	12
e7d2340f928a019bbe7c95c378303d7d	Viridiplantae	Streptophyta	Magnoliopsida	Asterales	Asteraceae	Taraxacum	latilobum	11	0	36	96	0	0	207	84	175	137	0	252	106	442	340	398	444	7
0ddd8960c78244e415b6df83167b7106	Viridiplantae	Streptophyta	Magnoliopsida	Asterales	Asteraceae	Tragopogon	pratensis	0	0	0	0	0	0	0	0	0	0	0	335	321	450	545	193	408	28
ad9a1fcfdc9125077ae23962fe21c70d	Viridiplantae	Streptophyta	Magnoliopsida	Asterales	Asteraceae			0	0	0	0	0	45	0	0	0	0	0	106	40	107	84	14	33	128
92e5298d901a093becdfcb2d905782d9	Viridiplantae	Streptophyta	Magnoliopsida	Apiales	Apiaceae	Daucus	carota	0	0	0	64	0	0	0	0	0	0	0	550	169	686	597	460	425	8
b3a034005177dfbbfc79a4383f669734	Viridiplantae	Streptophyta	Magnoliopsida	Brassicales	Brassicaceae	Brassica		1596	302	720	39	104	9	1321	1630	991	3089	33	104	386	21	11	1046	0	14
b3e82309232069778716094b80d2709a	Viridiplantae	Streptophyta	Magnoliopsida	Brassicales	Brassicaceae	Brassica		2568	806	544	0	118	28	2286	3179	1771	4308	194	262	994	0	0	2198	0	50
16S
ASVs	Kingdom	Phylum	Class	Order	Family	Genus	Species	MP08	MP09	MP10	MP11	MP12	MP13	MP14	MP15	MP16	MP17	MP18	MP19	MP20	MP21	MP22	MP23	MP24	MPNeg
77130a0313ff7a9052297e45286d5971	Bacteria	Bacteroidota	Bacteroidia	Flavobacteriales	Weeksellaceae	Chryseobacterium		0	0	0	33	0	0	0	0	0	0	0	0	0	9	0	0	0	48
65d43491988bfe557da4d86a5ba25dae	Bacteria	Firmicutes	Bacilli	Staphylococcales	Staphylococcaceae	Staphylococcus		9	0	0	32	145	180	31	472	120	332	506	161	226	50	0	0	42	89
fd496fd32dc8c08ade2e8b6c9d8ee13d	Bacteria	Firmicutes	Bacilli	Lactobacillales	Streptococcaceae	Streptococcus	Streptococcus_salivarius	0	0	0	0	0	0	0	68	13	40	0	0	8	0	0	0	0	16
06f825b512d903b9230e1a55d87359ee	Bacteria	Firmicutes	Bacilli	Lactobacillales	Streptococcaceae	Streptococcus		13	0	7	97	55	42	0	76	1273	0	0	25	145	46	12	5	0	13
cc02d8e02665dcb672be926e61f5d0ec	Bacteria	Actinobacteriota	Actinobacteria	Corynebacteriales	Corynebacteriaceae	Corynebacterium		11	0	0	0	0	0	0	0	0	0	0	0	0	0	0	0	0	32
aa9b3a1418d146c262ec63305292065a	Bacteria	Actinobacteriota	Actinobacteria	Corynebacteriales	Corynebacteriaceae	Corynebacterium		15	0	0	0	0	30	16	142	19	133	0	0	32	0	0	0	0	27
04e01841a5e1bf33dcc6bb33c6380138	Bacteria	Actinobacteriota	Actinobacteria	Corynebacteriales	Mycobacteriaceae	Mycobacterium		0	0	0	0	0	0	0	0	0	26	51	0	0	0	0	0	0	8
0ed3a6836e138f14044f6950ad7280d2	Bacteria	Actinobacteriota	Actinobacteria	Actinomycetales	Actinomycetaceae	Actinomyces		0	0	0	0	0	0	0	0	11	0	0	0	0	0	0	0	0	29
f330e765325ac47997066c79007f76b7	Bacteria	Actinobacteriota	Actinobacteria	Micrococcales	Dermabacteraceae	Brachybacterium		1327	2991	1725	3214	3437	3212	2614	4131	3113	3495	4146	2213	1736	2437	1056	1596	2437	5953
bc56a7361c9a3b49f1f1c51874321e12	Bacteria	Actinobacteriota	Actinobacteria	Micrococcales	Micrococcaceae	Kocuria		0	0	0	0	35	6	0	0	0	0	0	0	0	24	0	0	0	91
1aa45332969575442e0a457ef371669d	Bacteria	Verrucomicrobiota	Verrucomicrobiae	Verrucomicrobiales	Rubritaleaceae	Luteolibacter		0	0	0	0	0	0	0	0	0	0	0	26	0	8	37	0	0	44
c06ccd1f7d57566ef669942328b1a946	Bacteria	Proteobacteria	Gammaproteobacteria	Pseudomonadales	Pseudomonadaceae	Pseudomonas		0	53	13	13	31	0	0	153	739	247	525	76	294	0	0	0	0	192
5648dccee530d68ceb3e4d7d22cf8756	Bacteria	Proteobacteria	Gammaproteobacteria	Pseudomonadales	Pseudomonadaceae	Pseudomonas		0	0	0	0	0	126	72	0	215	183	0	0	70	0	0	848	0	232
a097faa12f234a3d515297ebc9dfb63d	Bacteria	Proteobacteria	Gammaproteobacteria	Pseudomonadales	Pseudomonadaceae	Pseudomonas		0	0	14	0	661	0	57	119	0	0	45	0	19	0	16	0	0	146
c939ee112ba982665e012437dae05c1e	Bacteria	Proteobacteria	Gammaproteobacteria	Enterobacterales	Enterobacteriaceae			0	112	0	0	0	9	49	0	21	0	0	0	0	0	0	0	407	34
d46e2205f0c6ecf67b51f83d111c509c	Bacteria	Proteobacteria	Gammaproteobacteria	Enterobacterales	Enterobacteriaceae	Escherichia-Shigella		0	0	0	86	442	15	0	1268	0	1127	334	215	189	9	14	0	0	202
4a1e5e44473fcf41f308288148927289	Bacteria	Proteobacteria	Gammaproteobacteria	Burkholderiales	Neisseriaceae	uncultured	uncultured_bacterium	0	0	0	63	0	5	0	29	69	74	76	46	166	0	0	0	0	54
b2bac62667dd5b7b46224f0fdf1b2265	Bacteria	Proteobacteria	Alphaproteobacteria	Caulobacterales	Caulobacteraceae	uncultured		20	22	16	28	0	0	11	65	83	42	101	41	26	10	11	0	36	40
bcba47620c299fd34809f143e3d26dff	Bacteria	Proteobacteria	Alphaproteobacteria	Sphingomonadales	Sphingomonadaceae	Sphingomonas		76	0	54	141	0	25	0	76	0	0	0	0	0	0	0	0	0	9
